# Optimization of cerebrospinal fluid microbial metagenomic sequencing diagnostics

**DOI:** 10.1101/2020.06.25.170423

**Authors:** Josefin Olausson, Sofia Brunet, Diana Vracar, Yarong Tian, Sanna Abrahamsson, Sri Harsha Meghadri, Per Sikora, Maria Lind Karlberg, Hedvig Engström Jakobsson, Ka-Wei Tang

**Affiliations:** Department of Clinical Microbiology, Sahlgrenska University Hospital, Region Västra Götaland, Gothenburg, Sweden; Wallenberg Centre for Molecular and Translational Medicine, Department of Infectious Diseases, Institute of Biomedicine, University of Gothenburg, Gothenburg, Sweden; Clinical Genomics Gothenburg, Science for Life Laboratories, Gothenburg, Sweden; Department of Microbiology, Public Health Agency of Sweden, Solna, Sweden

**Keywords:** Metagenomics, Cerebrospinal fluid, Pathogen classification, PaRCA, Epstein-Barr virus

## Abstract

**Background:** Infection in the central nervous system is a severe condition associated with high morbidity and mortality. Despite ample testing, the majority of encephalitis and meningitis cases remain undiagnosed. Metagenomic sequencing of cerebrospinal fluid has emerged as an unbiased approach to identify rare microbes and novel pathogens. However, several major hurdles remains, including establishment of individual limits of detection, removal of false positives and implementation of universal controls.

**Results:** Twenty-one cerebrospinal fluid samples, in which a known pathogen had been positively identified by available clinical techniques, were subjected to metagenomic DNA sequencing using massive parallel sequencing. Fourteen samples contained minute levels of Epstein-Barr virus. Calculation of the detection threshold for each sample was made using total leukocyte content in the sample and environmental contaminants found in bioinformatic classifiers. Virus sequences were detected in all ten samples, in which more than one read was expected according to calculations. Conversely, no viral reads were detected in seven out of eight samples, in which less than one read was expected according to calculations. False positive pathogens of computational or environmental origin were readily identified, by using a commonly available cell control. For bacteria additional filters including a comparison between classifiers removed the remaining false positives and alleviated pathogen identification.

**Conclusions:** Here we show a generalizable method for detection and identification of pathogen species using metagenomic sequencing. The sensitivity for each sample can be calculated using the leukocyte count and environmental contamination. The choice of bioinformatic method mainly affected the efficiency of pathogen identification, but not the sensitivity of detection. Identification of pathogens require multiple filtering steps including read distribution, sequence diversity and complementary verification of pathogen reads.
