## Additional Table 4 for "Optimization of cerebrospinal fluid microbial metagenomic sequencing diagnostics"

### Sheet: Sheet1
Sample		1	2	3	4	5	6	7	8	9	10	11	12	13	14	15	16	17	18	19	20	21
Virus	Pathogen	HSV1 (6ppm)	VZV (16 ppm)	VZV (147 ppm)	JCV (2096 ppm)	JCV (47 ppm)	-	-	-	-	VZV (1 ppm)	VZV (2 ppm)	-	EBV (7 ppm)	-	EBV (0.5 ppm)	EBV (23 ppm)	EBV (1 ppm)	-	-	-	EBV (0.8 ppm)
											EBV (0.8 ppm)
	Contaminant				HAC1									HCV1
					HPV1
					TTV2
Bacteria	Pathogen	-	-	-	-	-	S. pneumoniae (60,611 ppm)	S. pneumoniae (804 ppm)	-	-	-	-	-	-	-	-	-	-	-	-	-	-
	Contaminant	Pseudomonas sp.1	-	-	Pseudomonas sp.1	E. coli1	S. mitis3	Pseudomonas sp.1	Pseudomonas sp.1	-	Pseudomonas sp.1	Pseudomonas sp.1	Pseudomonas sp.1	Pseudomonas sp.1	Pseudomonas sp.1	Pseudomonas sp.1	Pseudomonas sp.1	Pseudomonas sp.1	Pseudomonas sp.1	Pseudomonas sp.1	Pseudomonas sp.1	Pseudomonas sp.1
						Pseudomonas sp.1
Eukaryote	Pathogen	-	-	-	-	-	-	-	-	-	-	-	-	-	-	-	-	-	-	-	-	-
	Contaminant	-	-	-	-	-	-	-	-	-	-	-	-	-	-	-	-	-	-	-	-	-
Details
Library (million reads)		15.2	13.2	14.9	11.3	10.5	12.6	16.2	12.6	10.1	8.9	8.9	11.4	10.8	14.6	13	10.1	9.2	18.3	8.9	10.5	10
Leukocyte (x103/ml)		41	272	17	-	-	55	1064	95	814	181	90	164	26	253	44	4	148	<4	31	14	9
Mappability (%)		98.5	99.6	99.6	59.9	40.2	90.1	99.5	98.8	99.6	99.1	98.8	95.8	98.8	99.1	98.6	92	99.5	93.1	99.2	97.3	96.9
Sensitivity - Calculated number of reads if one hundred copies of the pathogen is present
Small virus (10kbp)		0.0561801	0.0074362	0.134302	-	-	0.0317555	0.00233068	0.02016	0.00190127	0.00749673	0.0150311	0.010245	0.0631385	0.00879818	0.0448182	0.357385	0.00951559	-	0.0438154	0.112269	0.165641
Large virus (100kbp)		0.561801	0.074362	1.34302	-	-	0.317555	0.0233068	0.2016	0.0190127	0.0749673	0.150311	0.10245	0.631385	0.0879818	0.448182	3.57385	0.0951559	-	0.438154	1.12269	1.65641
Bacteria (1Mbp)		5.61801	0.74362	13.4302	-	-	3.17555	0.233068	2.016	0.190127	0.749673	1.50311	1.0245	6.31385	0.879818	4.48182	35.7385	0.951559	-	4.38154	11.2269	16.5641
1Amplicon, environmental/laboratory contamination
2Non-pathogenic
3Mis-classification of reads from true pathogen
